# Diverse Defence Systems and Prophages in Human-Associated *Bifidobacterium* Species Reveal “Arms Race” Dynamics

**DOI:** 10.1101/2025.01.20.633837

**Authors:** James A. D. Docherty, Ryan Cook, Raymond Kiu, Xena Dyball, Teagan Brown, Magdalena Kujawska, Rhianna lily-Smith, Sarah Phillips, Rachel Watt, Andrea Telatin, Sumeet Tiwari, Lindsay J. Hall, Evelien M. Adriaenssens

**Author notes:** Corresponding author, Quadram Institute Bioscience, Norwich Research Park, Norwich, UK.

## Abstract

Bacteria of the genus *Bifidobacterium* are pivotal for human health, especially in early life, where they dominate the gut microbiome in healthy infants. Bacteriophages, viruses of bacteria, are drivers of gut bacterial composition in the human gut and could affect bifidobacterial abundance. Here, we use a bioinformatics approach to explore the direct interactions occurring between human-associated *Bifidobacterium* spp. and prophages, as evidenced by their genomes. A total of 1,086 bifidobacterial genomes were analysed in this study, revealing complex systems to prevent viral invasion. Despite their characteristically small genomes, *Bifidobacterium* strains harboured more than double the number of defence systems as most bacteria. In total, 34 defence system types and 56 subtypes were detected, including several different CRISPR-Cas systems with spacers that targeted almost three-quarters of bifidobacteria-derived prophages. We identified at least one prophage which met our stringent quality control measures in ∼63% of strains, with phages exhibiting high genomic diversity and evidence of historical recombination. Additionally, prophages were found to encode various anti-defence systems, such as anti-CRISPR genes and restriction modification resistance mechanisms. In summary, our investigation reveals “arms race” dynamics drive genomic diversity in both bifidobacteria and their phages.

**Importance:** Members of the *Bifidobacterium* genus are widely acknowledged as being highly important for human health, particularly in infants. To date, there have been a limited number of large-scale studies that have investigated the presence of prophages and anti-viral defence systems of *Bifidobacterium* strains from multiple human-associated species. Here, we have uncovered a complex set of anti-phage strategies encoded by *Bifidobacterium* strains. In addition, we have also identified a highly diverse phage mobilome present within the genomes of bifidobacteria across the genus, which also encode several unique systems for overcoming bacterial defences. Elucidating these co-evolutionary dynamics between phages and bifidobacteria may provide valuable insight into developing high-throughput methods for identifying next-generation probiotic or live biotherapeutic candidates, which may then be applied for the prevention and treatment of various diseases in humans.
