## Supplementary material for "Diverse Defence Systems and Prophages in Human-Associated *Bifidobacterium* Species Reveal “Arms Race” Dynamics": Table S2

### Sheet: Sheet1
Accession	Original Species Name	Rectified Species Name
GCA_019129655.1	Bifidobacterium sp.	Bifidobacterium adolescentis
GCA_020686885.1	Bifidobacterium sp.	Bifidobacterium adolescentis
GCA_008669245.1	Bifidobacterium sp.	Bifidobacterium adolescentis
GCA_008662405.1	Bifidobacterium sp.	Bifidobacterium adolescentis
GCA_026016425.1	Bifidobacterium sp.	Bifidobacterium bifidum
GCA_023656805.1	Bifidobacterium sp.	Bifidobacterium breve
GCA_022723235.1	Bifidobacterium sp.	Bifidobacterium catenulatum
GCA_002742425.1	Bifidobacterium sp.	Bifidobacterium catenulatum
GCA_002742445.1	Bifidobacterium sp.	Bifidobacterium catenulatum
GCA_023656765.1	Bifidobacterium sp.	Bifidobacterium catenulatum
GCA_018367525.1	Bifidobacterium catenulatum	Bifidobacterium catenulatum subsp. kashiwanohense
GCA_026016385.1	Bifidobacterium sp.	Bifidobacterium longum
GCA_018368035.1	Bifidobacterium sp.	Bifidobacterium pullorum
GCA_030224545.1	Bifidobacterium sp.	Gardnerella vaginalis
JBKOHW000000000	Bifidobacterium faecale	Bifidobacterium adolescentis
SRR14193525	Bifidobacterium pseudocatenulatum	Bifidobacterium catenulatum
SRR14193528	Bifidobacterium pseudocatenulatum	Bifidobacterium catenulatum
