## Supplementary material for "Diverse Defence Systems and Prophages in Human-Associated *Bifidobacterium* Species Reveal “Arms Race” Dynamics": Table S3

### Sheet: Sheet1
System 1	System 2	Accepted System
Lamassu-Mrr	Lamassu-Family	Lamassu-Mrr
Paris_fused	PARIS_II_merge	PARIS_II_merge
RM_Type_IIG	BREX_I	BREX_I
Cas_Type_II-C	Cas_Cluster	Cas_Type_II-C
Cas_Type_II-C	Cas_Type_II-A	Cas_Type_II-C
mza	RM_Type_II	mza
Septu	Septu_Type_I	Septu_Type_I
Thoeris_I	Thoeris_II	Thoeris_II
AbiD	Abi2	Abi2
Hachiman_Type_I	Hachiman	Hachiman_Type_I
